# Consistent marine biogeographic boundaries across the tree of life despite centuries of human impacts

**DOI:** 10.1101/2020.06.24.169110

**Authors:** Luke E. Holman, Mark de Bruyn, Simon Creer, Gary Carvalho, Julie Robidart, Marc Rius

## Abstract

Over millennia, ecological and evolutionary mechanisms have shaped macroecological distributions across the tree of life. Research describing patterns of regional and global biogeography has traditionally focussed on the study of conspicuous species. Consequently, there is limited understanding of cross-phyla biogeographic structuring, and an escalating need to understand the macroecology of both microscopic and macroscopic organisms. Here we used environmental DNA (eDNA) metabarcoding to explore the biodiversity of marine metazoans, micro-eukaryotes and prokaryotes along an extensive and highly heterogeneous coastline. Our results showed remarkably consistent biogeographic structure across the kingdoms of life, which were underpinned by environmental and anthropogenic influence. Additionally, metazoan communities displayed biographic patterns that suggest regional biotic homogenisation of conspicuous species. Against the backdrop of global pervasive anthropogenic environmental change, our work highlights the importance of considering multiple domains of life to understand the maintenance and drivers of marine biodiversity across broad taxonomic, ecological and geographical scales.
