## Supplementary Table 10 for "Consistent marine biogeographic boundaries across the tree of life despite centuries of human impacts"

### Sheet: Data
Sample.ID	Type	ID.COI	ID.18S	ID.16S	Accession.COI	Accession.18S	Accession.16S
SY.1	Sample	L.SY.1	Z.SY.1	P.SY.1	ERS4581343	ERS4581407	ERS4581471
SY.2	Sample	L.SY.2	Z.SY.2	P.SY.2	ERS4581344	ERS4581408	ERS4581472
SY.3	Sample	L.SY.3	Z.SY.3	P.SY.3	ERS4581345	ERS4581409	ERS4581473
SN.1	Sample	L.SN.1	Z.SN.1	P.SN.1	ERS4581346	ERS4581410	ERS4581474
SN.2	Sample	L.SN.2	Z.SN.2	P.SN.2	ERS4581347	ERS4581411	ERS4581475
SN.3	Sample	L.SN.3	Z.SN.3	P.SN.3	ERS4581348	ERS4581412	ERS4581476
SM.1	Sample	L.SM.1	Z.SM.1	P.SM.1	ERS4581349	ERS4581413	ERS4581477
SM.2	Sample	L.SM.2	Z.SM.2	P.SM.2	ERS4581350	ERS4581414	ERS4581478
SM.3	Sample	L.SM.3	Z.SM.3	P.SM.3	ERS4581351	ERS4581415	ERS4581479
TB.1	Sample	L.TB.1	Z.TB.1	P.TB.1	ERS4581352	ERS4581416	ERS4581480
TB.2	Sample	L.TB.2	Z.TB.2	P.TB.2	ERS4581353	ERS4581417	ERS4581481
TB.3	Sample	L.TB.3	Z.TB.3	P.TB.3	ERS4581354	ERS4581418	ERS4581482
HB.1	Sample	L.HB.1	Z.HB.1	P.HB.1	ERS4581355	ERS4581419	ERS4581483
HB.2	Sample	L.HB.2	Z.HB.2	P.HB.2	ERS4581356	ERS4581420	ERS4581484
HB.3	Sample	L.HB.3	Z.HB.3	P.HB.3	ERS4581357	ERS4581421	ERS4581485
HN.1	Sample	L.HN.1	Z.HN.1	P.HN.1	ERS4581358	ERS4581422	ERS4581486
HN.2	Sample	L.HN.2	Z.HN.2	P.HN.2	ERS4581359	ERS4581423	ERS4581487
HN.3	Sample	L.HN.3	Z.HN.3	P.HN.3	ERS4581360	ERS4581424	ERS4581488
MB.1	Sample	L.MB.1	Z.MB.1	P.MB.1	ERS4581361	ERS4581425	ERS4581489
MB.2	Sample	L.MB.2	Z.MB.2	P.MB.2	ERS4581362	ERS4581426	ERS4581490
MB.3	Sample	L.MB.3	Z.MB.3	P.MB.3	ERS4581363	ERS4581427	ERS4581491
MN.1	Sample	L.MN.1	Z.MN.1	P.MN.1	ERS4581364	ERS4581428	ERS4581492
MN.2	Sample	L.MN.2	Z.MN.2	P.MN.2	ERS4581365	ERS4581429	ERS4581493
MN.3	Sample	L.MN.3	Z.MN.3	P.MN.3	ERS4581366	ERS4581430	ERS4581494
KN.1	Sample	L.KN.1	Z.KN.1	P.KN.1	ERS4581367	ERS4581431	ERS4581495
KN.2	Sample	L.KN.2	Z.KN.2	P.KN.2	ERS4581368	ERS4581432	ERS4581496
KN.3	Sample	L.KN.3	Z.KN.3	P.KN.3	ERS4581369	ERS4581433	ERS4581497
NK.1	Sample	L.NK.1	Z.NK.1	P.NK.1	ERS4581370	ERS4581434	ERS4581498
NK.2	Sample	L.NK.2	Z.NK.2	P.NK.2	ERS4581371	ERS4581435	ERS4581499
NK.3	Sample	L.NK.3	Z.NK.3	P.NK.3	ERS4581372	ERS4581436	ERS4581500
CN.1	Sample	L.CN.1	Z.CN.1	P.CN.1	ERS4581373	ERS4581437	ERS4581501
CN.2	Sample	L.CN.2	Z.CN.2	P.CN.2	ERS4581374	ERS4581438	ERS4581502
CN.3	Sample	L.CN.3	Z.CN.3	P.CN.3	ERS4581375	ERS4581439	ERS4581503
PE.1	Sample	L.PE.1	Z.PE.1	P.PE.1	ERS4581376	ERS4581440	ERS4581504
PE.2	Sample	L.PE.2	Z.PE.2	P.PE.2	ERS4581377	ERS4581441	ERS4581505
PE.3	Sample	L.PE.3	Z.PE.3	P.PE.3	ERS4581378	ERS4581442	ERS4581506
BR.1	Sample	L.BR.1	Z.BR.1	P.BR.1	ERS4581379	ERS4581443	ERS4581507
BR.2	Sample	L.BR.2	Z.BR.2	P.BR.2	ERS4581380	ERS4581444	ERS4581508
BR.3	Sample	L.BR.3	Z.BR.3	P.BR.3	ERS4581381	ERS4581445	ERS4581509
PA.1	Sample	L.PA.1	Z.PA.1	P.PA.1	ERS4581382	ERS4581446	ERS4581510
PA.2	Sample	L.PA.2	Z.PA.2	P.PA.2	ERS4581383	ERS4581447	ERS4581511
PA.3	Sample	L.PA.3	Z.PA.3	P.PA.3	ERS4581384	ERS4581448	ERS4581512
EL.1	Sample	L.EL.1	Z.EL.1	P.EL.1	ERS4581385	ERS4581449	ERS4581513
EL.2	Sample	L.EL.2	Z.EL.2	P.EL.2	ERS4581386	ERS4581450	ERS4581514
EL.3	Sample	L.EL.3	Z.EL.3	P.EL.3	ERS4581387	ERS4581451	ERS4581515
DU.1	Sample	L.DU.1	Z.DU.1	P.DU.1	ERS4581388	ERS4581452	ERS4581516
DU.2	Sample	L.DU.2	Z.DU.2	P.DU.2	ERS4581389	ERS4581453	ERS4581517
DU.3	Sample	L.DU.3	Z.DU.3	P.DU.3	ERS4581390	ERS4581454	ERS4581518
RB.1	Sample	L.RB.1	Z.RB.1	P.RB.1	ERS4581391	ERS4581455	ERS4581519
RB.2	Sample	L.RB.2	Z.RB.2	P.RB.2	ERS4581392	ERS4581456	ERS4581520
RB.3	Sample	L.RB.3	Z.RB.3	P.RB.3	ERS4581393	ERS4581457	ERS4581521
RN.1	Sample	L.RN.1	Z.RN.1	P.RN.1	ERS4581394	ERS4581458	ERS4581522
RN.2	Sample	L.RN.2	Z.RN.2	P.RN.2	ERS4581395	ERS4581459	ERS4581523
RN.3	Sample	L.RN.3	Z.RN.3	P.RN.3	ERS4581396	ERS4581460	ERS4581524
C.1	Control	L.C.1	Z.C.1	P.C.1	ERS4581397	ERS4581461	ERS4581525
C.2	Control	L.C.2	Z.C.2	P.C.2	ERS4581398	ERS4581462	ERS4581526
C.3	Control	L.C.3	Z.C.3	P.C.3	ERS4581399	ERS4581463	ERS4581527
C.4	Control	L.C.4	Z.C.4	P.C.4	ERS4581400	ERS4581464	ERS4581528
C.5	Control	L.C.5	Z.C.5	P.C.5	ERS4581401	ERS4581465	ERS4581529
C.6	Control	L.C.6	Z.C.6	P.C.6	ERS4581402	ERS4581466	ERS4581530
C.7	Control	L.C.7	Z.C.7	P.C.7	ERS4581403	ERS4581467	ERS4581531
C.8	Control	L.C.8	Z.C.8	P.C.8	ERS4581404	ERS4581468	ERS4581532
C.9	Control	L.C.9	Z.C.9	P.C.9	ERS4581405	ERS4581469	ERS4581533
C.PCR	Control	L.C.PCR	Z.C.PCR	P.C.PCR	ERS4581406	ERS4581470	ERS4581534

### Sheet: Legend
Sample.ID	Sample identification code. First two letters indicate site, number indiciates technical replicate number
Type	Sample type - either an experimental sample or a control
ID.COI	The identification code for the COI data
ID.18S	The identification code for the 18S data
ID.16S	The identification code for the 16S data
Accession.COI	The European Nucleotide Archive accession number for the COI data
Accession.18S	The European Nucleotide Archive accession number for the 18S data
Accession.16S	The European Nucleotide Archive accession number for the 16S data
